# The spliceosome assembles on excised linear introns to protect them from degradation

**DOI:** 10.64898/2026.01.21.700889

**Authors:** Glenn Wei Li, Max E. Wilkinson, David P. Bartel

**Affiliations:** Howard Hughes Medical Institute, Cambridge MA, USA; Department of Biology, Massachusetts Institute of Technology, Cambridge MA, USA; Whitehead Institute for Biomedical Research, Cambridge, MA, USA; McGovern Institute for Brain Research at MIT, Cambridge, MA, USA; Broad Institute of MIT and Harvard, Cambridge, MA, USA; Structural Biology Program, Memorial Sloan Kettering Cancer Center, New York, NY, USA

**Author notes:** Correspondence (M.E.W.), (D.P.B.).

## Abstract

In *Saccharomyces cerevisiae*, prolonged cellular stress induces some introns to accumulate post-splicing as stable, linear, spliceosome-protected RNAs^1^. These stable introns are defined by having short distances from their branchpoint (BP) sequences to their 3′-splice sites (3′SSs). Stable introns sequester splicing components, thereby reducing splicing activity and affecting cell growth in the stressed conditions. The mechanism by which these normally ephemeral products of pre-mRNA splicing persist cannot be explained by the current understanding of the splicing pathway, which derives primarily from studies of unstressed cells and their extracts^2,3^. Here, we determined the cryo-electron microscopy (cryo-EM) structure of a stable-intron complex purified from saturated-culture conditions. This structure and experimental follow-up show that a B^act^-like spliceosome protects stable introns from degradation, and that the short BP–3′SS distances of stable introns render this conformation of the spliceosome resistant to remodelling by helicases. Spliceosomes can also assemble onto artificial introns that have the same sequences as authentic stable introns but do not rely on splicing for their biogenesis, which demonstrates that spliceosomes arrive at this B^act^-like conformation by reassembling onto linear introns after their excision from pre-mRNAs. This reassembly activity is maintained in both stressed and unstressed cells. Thus, most yeast introns compete with pre-mRNAs for access to the splicing machinery, and budding yeast has co-opted this activity to adapt to environmental insults.
