## Supplementary Table for "The spliceosome assembles on excised linear introns to protect them from degradation"

### Sheet: Supplementary Table 1
Supplementary Table 1: S. cerevisiae strains used and generated in this study.
Strain	Name in figure	Related figures	Genotype	Reference / Source
BY4741	Wildtype (WT)	Figs. 3,4,5,6, Extended Data Figs. 1,5,6,7,8,9	Mat a his3Δ1 leu2Δ0 met15Δ0 ura3Δ0	Brachmann et al. (1998)
yGWL1180	cut314∆	Extended Data Fig. 5	BY4741 cut314∆ (chrXIV:89071–89141 deleted)	This study
yGWL1066	bud13∆	Fig. 3, Extended Data Fig. 6	BY4741 bud13∆	This study
yGWL1067	ist3∆	Fig. 3, Extended Data Fig. 6	BY4741 ist3∆	This study
pml1∆	pml1∆	Fig. 3	BY4741 pml1::kanMX	Yeast MATa Knock Out Collection (Horizon Discovery)
yGWL1191	snu56-2	Fig. 4, Extended Data Fig. 7	BY4741 snu56-2 (S389F)	This study; allele described in Balzer et al. (2008)
mud1∆	mud1∆	Fig. 4, Extended Data Fig. 7	BY4741 mud1::kanMX	Yeast MATa Knock Out Collection (Horizon Discovery)
mud2∆	mud2∆	Fig. 4	BY4741 mud2::kanMX	Yeast MATa Knock Out Collection (Horizon Discovery)
nam8∆	nam8∆	Fig. 4, Extended Data Fig. 7	BY4741 nam8::kanMX	Yeast MATa Knock Out Collection (Horizon Discovery)
dbr1∆	dbr1∆	Fig. 6, Extended Data Fig. 8,9	BY4741 dbr1::kanMX	Yeast MATa Knock Out Collection (Horizon Discovery)

### Sheet: Supplementary Table 2
Supplementary Table 2: Oligonucleotide sequences used in this study
CRISPR guide RNA oligos
Name	Description	Sequence
oGWL1470	cut314_sgRNA_top	gatcgCAAAGTATCGTAGTGCGAACg
oGWL1471	cut314_sgRNA_bot	aaaacGTTCGCACTACGATACTTTGc
oGWL868	bud13_sgRNA_top	gatcgGTCTTCTATCGTCAGACTCGG
oGWL869	bud13_sgRNA_bot	AAAACCGAGTCTGACGATAGAAGACc
oGWL862	ist3_sgRNA_top	gatcgTTCTTAGCCCGCATCAATCAG
oGWL863	ist3_sgRNA_bot	AAAACTGATTGATGCGGGCTAAGAAc
oGWL1556	snu56-2_sgRNA_top	gatcgTGGTACCATAAAAGCTTCTAg
oGWL1557	snu56-2_sgRNA_bot	aaaacTAGAAGCTTTTATGGTACCAc
Underline indicates the sequence of the sgRNA spacer
Repair-template oligos
oGWL1472	cut314_repair_top	tgcagaagttttctctcagtggtttatgttttacatatgatagaaaaaatttttgtttcg
oGWL1473	cut314_repair_bot	tgtttaattttcatcttcgtcatgtgttaaggtactattacgaaacaaaaattttttcta
oGWL872	bud13_repair_top	GTTGTTCTCAAGACTCGAATGGTGGAAGATAACAACAGGACGTTTATTACAAATGAGATA
oGWL873	bud13_repair_bot	AGGGTATTTTTTACACAAAGCTTTCCGCATAGTTATATATTATCTCATTTGTAATAAACG
oGWL870	ist3_repair_top	GCAGCGTGCAATTCTAGATCAAGAACATAGATAATATAAACAAAATAACAATAATTTTTT
oGWL871	ist3_repair_bot	TTTTTTCTAGGCTATATGAATATAAGATATGCGATGAAAGAAAAAATTATTTTTGTTCAT
oGWL1558	snu56-2_repair_top	TGACGCAGGATGAAATCAAACAACATTGCATTGGTACCATAAAAGCTtttATGGATGCAG
oGWL1559	snu56-2_repair_bot	TATGTCTTTAGAATCTGATACGAAGACTTCTTTTTCACTGCATCCATaaaAGCTTTTATG
RNA-blot probes
oGWL1853	U1_snRNA_probe	GTTCCTACCAAGACCTTCCAAAATTTTTCCCA
oGWL1854	U2_snRNA_probe	AGCAAACGCCTTCCATTGCCTCCT
oGWL1855	U4_snRNA_probe	CCCTACATAGTCTTGAAGTATTCAAAAGCGAAC
oGWL109	U5_snRNA_probe	AATATGGCAAGCCCACAGTAACGGACAGCT
oGWL1856	U6_snRNA_probe	AGGGGAACTGCTGATCATCTCTGT
oGWL1857	ECM33_intron_probe	TCCTCACGAGATCTCGAAACCCGT
oGWL1858	SAC6_intron_probe	AAACTTTTTCACTGTGCTCAGCAGTG
oGWL1859	ACT1_intron_probe	GGACCGTGCAATTCTTCTTACAGTTAAATGGG
oGWL1860	5.8S_rRNA_probe	GCGTTCTTCATCGATGCGAGAACCAAG
oGWL1387	CUT314_probe	TTACGAGACCGGTTCGCACTACGATACTTTGCTATTGCTTC
oGWL1095	SAC6_intron_postBP_probe	TAATCGCAGAAGAGTTT
oGWL1852	UBC4_intron_probe	GCACGCATTTGAAACGTGGCCATAACTTTAG
oGWL1071	MS2_tag_probe	gcACATGGGTGATCCTCATGTgcgacgtc
oGWL1045	GFP_exon2_probe	accataaccgaaagtagtgactaaggttggccatgg
2XPP7 oligo (Figure S1)
oGWL1243	PP7_sequence	taaggtacctaattgcctagaaaggagcagacgatatggcgtcgctccctgcaggtcgactctagaaaccagcagagcatatgggctcgctggctgcagtattcccgggttcattagatcc
Primer extension oligo (Figure S1F)
oGWL1214	SAC6_intron_RT	GTGTGGGAATTCGAGAAAGGCAT
Oligos for in-vitro transcription of RNA standards (Figure S1F)
oGWL1272	GFP_SAC6_MS2_pre_mRNA_IVT_F	GCGTAATACGACTCACTATAGGGgcatagcaatctaatctaagttttctagaa
oGWL1273	GFP_SAC6_MS2_pre_mRNA_IVT_R	cttcaccggagacagaaaatttgtg
oGWL1226	T7_Hammerhead_SAC6_F1	CTGATGAGCCCGTGAGGGCGAAACGGTACTCGGTACCGTCGTATGTATGCCTTTCTCGAATTCC
oGWL1997	HDV_SAC6_R1	GCCGCCAGCGAGGAGGCTGGGACCATGGCTAGCCTAATCGCAGAAGAGTTTG
oGWL1193	T7_Hammerhead_SAC6_F2	GCGTAATACgactcactataggggaattcGCATACATACCTGATGAGCCCGTGAGGGCG
oGWL1198	HDV_SAC6_R2	GTCCCATTCGCCATGCCGAAGCATGTTGCCCACTAGCCGCCAGCGAGGAGGCTGGGACCA
	Primers oGWL1272 and oGWL1273 were used to amplify pGWL1188 to form pre-mRNA template sequence	GCGTAATACGACTCACTATAGGGGCATAGCAATCTAATCTAAGTTTTCTAGAATAAGGTACCTAATTGCCTAGAAAGGAGCAGACGATATGGCGTCGCTCCCTGCAGGTCGACTCTAGAAACCAGCAGAGCATATGGGCTCGCTGGCTGCAGTATTCCCGGGTTCATTAGATCCCTAGTATGTCTAAAGGTATGTATGCCTTTCTCGAATTCCCACACTGCTGAGCACAGTGAAAAAGGGATTTTTGACGTCGCACATGAGGATCACCCATGTGCGACGTCTTTTTCACGAGCGACATGAGGATCACCCATGTCGCTCGTGTTCCCGTTTTTTCTACCTTTTAGGTTGTAATAAACGTTTCATATACTAACAAACTCTTCTGCGATTAGGTGAAGAATT…
	Primers oGWL1226 and oGWL1997, then oGWL1193 and oGWL1198 were used to amplify pGWL1188 to form double-ribozyme SAC6-MS2 template sequence	GCGTAATACGACTCACTATAGGGGAATTCGCATACATACCTGATGAGCCCGTGAGGGCGAAACGGTACTCGGTACCGTCGTATGTATGCCTTTCTCGAATTCCCACACTGCTGAGCACAGTGAAAAAGGGATTTTTGACGTCGCACATGAGGATCACCCATGTGCGACGTCTTTTTCACGAGCGACATGAGGATCACCCATGTCGCTCGTGTTCCCGTTTTTTCTACCTTTTAGGTTGTAATAAACGTTTCATATACTAACAAACTCTTCTGCGATTAGGCTAGCCATGGTCCCAGCCTCCTCGCTGGCGGCTAGTGGGCAACATGCTTCGGCATGGCGAATGGGAC
	Bold: T7 promoter, Underline: Hammerhead ribozyme, Red: SAC6-MS2 intron, Cyan: Hepatitis delta virus ribozyme
Oligos for artifical-intron cassette cloning
T7_promoter_noG	T7_promoter_noG	TAATACGACTCACTATA
oGWL1596	HDV_yeast	GGCCGGCATGGTCCCAGCCTCCTCGCTGGCGCCGGCTGGGCAACATGCTTCGGCATGGCGAATGGGAC
oGWL1652	T7_terminator	TAGCATAACCCCTTGGGGCCTCTAAACGGGTCTTGAGGGGTTTTTTG
oGWL1639	T7pol_ORF_gBlock	atgctcgagcctccaaaaaagaagagaaaggtcaacacgattaacatcgctaagaacgacttctctgacatcgaactggctgctatcccgttcaacactctggctgaccattacggtgagcgtttagctcgcgaacagttggcccttgagcatgagtcttacgagatgggtgaagcacgcttccgcaagatgtttgagcgtcaacttaaagctggtgaggttgcggataacgctgccgccaagcctctcatcactaccctactccctaagatgattgcacgcatcaacgactggtttgaggaagtgaaagctaagcgcggcaagcgcccgacagccttccagttcctgcaagaaatcaagccggaagccgtagcgtacatcaccattaagaccactctg…
	Assembled pT7-SAC6-MS2-HDV-terminator cassette	TAATACGACTCACTATAGTATGTATGCCTTTCTCGAATTCCCACACTGCTGAGCACAGTGAAAAAGGGATTTTTGACGTCGCACATGAGGATCACCCATGTGCGACGTCTTTTTCACGAGCGACATGAGGATCACCCATGTCGCTCGTGTTCCCGTTTTTTCTACCTTTTAGGTTGTAATAAACGTTTCATATACTAACAAACTCTTCTGCGATTAGGGCCGGCATGGTCCCAGCCTCCTCGCTGGCGCCGGCTGGGCAACATGCTTCGGCATGGCGAATGGGACTAGCATAACCCCTTGGGGCCTCTAAACGGGTCTTGAGGGGTTTTTTG
	Bold: T7 promote, Red: SAC6-MS2 intron, Cyan: Hepatitis Delta Virus ribozyme, Black: T7 terminator

### Sheet: Supplementary Table 3
Supplementary Table 3: Plasmids used and generated in this study
CRISPR plasmids
Identifier	Name	Description	Strain	Source
pV1382 (Addgene # 111436)	S. cerevisiae CRISPR vector	pRS416, natMX, pTEF1-CAS9, pSNR52-sgRNA	-	A gift of G. Fink, Vyas et al., 2018
pGWL1061	BUD13 deletion	pV1382, BUD13 sgRNA	yGWL1066	This study
pGWL1059	IST3 deletion	pV1382, IST3 sgRNA	yGWL1067	This study
pGWL1241	CUT314 deletion	pV1382, CUT314 sgRNA	yGWL1180	This study
pGWL1272	snu56-2 mutation	pV1382, snu56-2 sgRNA	yGWL1191	This study
sgRNA sequences are listed in Supplementary Table 2
Stable-intron purification plasmid
Identifier	Name	Description	Figure(s)	Source
pRS416	pRS416	low-copy (centromeric) URA3-selectable plasmid	-	Chee et al 2018
pGWL1188	pTEF1-PP7-GFP-SAC6-MS2	pRS416; TEF1 promoter driving GFP mRNA containing 2XPP7 hairpins in the 5'UTR and SAC6-MS2 stable intron 10 bp downstream of the ORF start	Fig. 1, Extended Data Fig. 1	This study
pGWL1098	pTEF1-URA3-ECM33-MS2	pRS416; ECM33-3P intron inserted into URA3, URA3 promoter replaced by TEF1 promoter	Extended Data Fig. 5b	This study
pGWL1155	pTEF1-URA3-SAC6-MS2	pRS416; SAC6-MS2 intron inserted into URA3, URA3 promoter replaced by TEF1 promoter	Extended Data Fig. 5b	This study
PP7 sequence is listed in Supplementary Table 2; Intron sequences are listed in Supplementary Table 4
Recombinant viral coat-protein plasmid
Identifier	Name	Description	Figure	Source
Addgene # 65104	pMBP-MS2	pMal-c backbone, Maltose-Binding-Protein-tagged MS2 coat protein	Extended Data Fig. 1	A gift of J. Vilardell, Macias et al., 2008
Addgene # 27548	pETZZtevPP7CP(C68A, C73A)	pET28 backbone, 2xProtein A-tagged Pseudomonas phage PP7 coat protein	Extended Data Fig. 1	A gift of K. Collins, Hogg et al., 2007
Stable-intron reporter plasmid
Identifier	Name	Description	Figure(s)	Source
pRS416	pRS416	low-copy (centromeric) URA3-selectable plasmid	None	Chee et al., 2012
pGWL1274	pACT1-GFP-SAC6-MS2	pRS416 with ACT1 promoter driving GFP mRNA containing UBC4-MS2 intron 10 bp downstream of the ORF start	Fig, 4d,e, Extended Data Figs. 8c–f, 9a	This study
pGWL1275	pACT1-GFP-SAC6-MS2 long BP–3'SS distance	pGWL1274 with SAC6-MS2 long BP–3'SS mutant	Fig, 4d,e, Extended Data Figs. 8c–f, 9a	This study
pGWL1276	pACT1-GFP-SAC6-MS2 5'SS GUAgua	pGWL1274 with SAC6-MS2 5'SS GUAgua mutant	Fig, 4d Extended Data Figs. 8c,d	This study
pGWL1278	pACT1-GFP-SAC6-MS2 5'SS GUAUaU	pGWL1274 with SAC6-MS2 5'SS GUAUaU mutant	Fig, 4d Extended Data Figs. 8c,d	This study
pGWL1283	pACT1-GFP-SAC6-MS2 5'SS GUAcGU (annotated splice site mutant)	pGWL1274 with SAC6-MS2 5'SS GUAcGU mutant	Fig, 4d Extended Data Figs. 8c,d, 9a	This study
pGWL1307	pACT1-GFP-SAC6-MS2 5'SS GUAUGg	pGWL1274 with SAC6-MS2 5'SS GUAUGg mutant	Fig, 4d Extended Data Figs. 8c,d	This study
pGWL1280	pACT1-GFP-SAC6-MS2 BS gACUAAC	pGWL1274 with SAC6-MS2 BS gACUAAC mutant	Fig, 4e Extended Data Figs. 8e,f	This study
pGWL1281	pACT1-GFP-SAC6-MS2 BS cACUAAC	pGWL1274 with SAC6-MS2 BS cACUAAC mutant	Fig, 4e Extended Data Figs. 8e,f	This study
pGWL1285	pACT1-GFP-SAC6-MS2 BS aACUAAC	pGWL1274 with SAC6-MS2 BS aACUAAC mutant	Fig, 4e Extended Data Figs. 8e,f	This study
pGWL1286	pACT1-GFP-SAC6-MS2 BS UgCUAAC	pGWL1274 with SAC6-MS2 BS UgCUAAC mutant	Fig, 4e Extended Data Figs. 8e,f	This study
pGWL1349	pACT1-GFP-SAC6-MS2 cryptic splice site mutant	pGWL1274 with SAC6-MS2 cryptic splice site mutant	Extended Data Fig. 9a	This study
pGWL1350	pACT1-GFP-UBC4-MS2	pRS416 with ACT1 promoter driving GFP mRNA containing UBC4-MS2 intron 10 bp downstream of the ORF start	Extended Data Fig. 9e	This study
pGWL1351	pACT1-GFP-UBC4-MS2 long BP–3'SS distance	pGWL1351 with UBC4-MS2 long BP–3'SS mutant	Extended Data Fig. 9e	This study
pGWL1287	pACT1-GFP-ACT1-MS2	pRS416 with ACT1 promoter driving GFP mRNA containing ACT1-MS2 intron 10 bp downstream of the ORF start	Extended Data Fig. 9e	This study
pGWL1288	pACT1-GFP-ACT1-MS2 short BP–3'SS distance	pGWL1288 with ACT1-MS2 short BP–3'SS mutant	Extended Data Fig. 9e	This study
Artificial-intron reporter plasmid
Identifier	Name	Description	Figure(s)	Source
pRS313	pRS313	low-copy (centromeric) HIS3-selectable plasmid	None	Chee et al., 2012
pGWL1316	Empty vector control for T7 polymerase experiments	pRS313 with T7 promoters removed	Fig. 6, Extended Data Fig. 9b,d,f,g,h,i	This study
pGWL1317	T7 polymerase plasmid	pRS313 with no T7-polymerase promoters and TEF1 promoter driving T7 polymerase mRNA	Fig. 6, Extended Data Fig. 9b,d,f,g,h,i	This study
Addgene plasmid # 67555	pCfB2337	EasyClone 2.0 integration vector for ChrXII-5 integration, hpxMX-selectable	None	A gift of I. Borodina, Stovicek et al., 2015
pGWL1315	pCfB2337-no-T7	pCfB2337 with T7 promoters removed	None	This study
pGWL1322	pT7-SAC6-MS2	pGWL1315 with SAC6-MS2 artificial-intron cassette: T7 promoter driving SAC6-MS2 intron sequence followed by HDV ribozyme for precise 3'-end definition	Fig. 6, Extended Data Fig. 9b,d,h,i	This study
pGWL1323	pT7-SAC6-MS2 (long BP–3'SS)	pGWL1322 with SAC6-MS2 long BP–3'SS mutant	Fig. 6c, Extended Data Fig. 9b	This study
pGWL1324	pT7-SAC6-MS2 5'SS GUAUGg	pGWL1322 with SAC6-MS2 5'SS GUAUGg mutant	Fig. 6c	This study
pGWL1325	pT7-SAC6-MS2 BS aACUAAC	pGWL1322 with SAC6-MS2 BS aACUAAC mutant	Fig. 6c	This study
pGWL1328	pT7-SAC6-MS2 5'SS GUAgua	pGWL1322 with SAC6-MS2 5'SS GUAgua mutant	Extended Data Fig. 9b	This study
pGWL1329	pT7-SAC6-MS2 BS gACUAAC	pGWL1322 with SAC6-MS2 BS gACUAAC mutant	Extended Data Fig. 9b	This study
pGWL1343	pT7-SAC6-MS2 5'SS GUAUaU	pGWL1322 with SAC6-MS2 5'SS GUAUaU mutant	Extended Data Fig. 9b	This study
pGWL1352	pT7-SAC6-MS2 5'SS GUAcGU ("annotated splice site mutant")	pGWL1322 with SAC6-MS2 5'SS GUAcGU mutant	Extended Data Fig. 9b	This study
pGWL1353	pT7-SAC6-MS2 cryptic splice site mutant	pGWL1322 with SAC6-MS2 cryptic splice site mutant	Extended Data Fig. 9b	This study
pGWL1354	pT7-UBC4-MS2	pCfB2337 with UBC4-MS2 artificial-intron cassette: T7 promoter driving UBC4-MS2 intron sequence followed by HDV ribozyme for precise 3'-end definition	Extended Data Fig. 9f	This study
pGWL1355	pT7-UBC4-MS2 long BP–3'SS distance	pGWL1354 with UBC4-MS2 long BP–3'SS mutant	Extended Data Fig. 9f	This study
pGWL1356	pT7-ACT1-MS2	pCfB2337 with ACT1-MS2 artificial-intron cassette: T7 promoter driving ACT1-MS2 intron sequence followed by HDV ribozyme for precise 3'-end definition	Extended Data Fig. 9g	This study
pGWL1357	pT7-ACT1-MS2 short BP–3'SS distance	pGWL1356 with ACT1-MS2 short BP–3'SS mutant	Extended Data Fig. 9g	This study

### Sheet: Supplementary Table 4
Supplementary Table 4: Mutant intron sequences
Name	Sequence	Figure	Source
2x MS2 aptamer	gggatttttgacgtcgcACATGAGGATCACCCATGTgcgacgtctttttcacgagcgACATGAGGATCACCCATGTcgctcgtgttccc	-	Morgan et al 2019, Zalatan et al 2015
SAC6-MS2	GTATGTATGCCTTTCTCGAATTCCCACACTGCTGAGCACAGTGAAAAAgggatttttgacgtcgcACATGAGGATCACCCATGTgcgacgtctttttcacgagcgACATGAGGATCACCCATGTcgctcgtgttcccGTTTTTTCTACCTTTTAGGTTGTAATAAACGTTTCATATACTAACAAACTCTTCTGCGATTAG	Figs. 1,2,5,6, Extended Data Figs. 1,5,8,9	This study
SAC6-MS2 (long BP3'SS)	GTATGTATGCCTTTCTCGAATTCCCACACTGCTGAGCACAGTGAAAAAgggatttttgacgtcgcACATGAGGATCACCCATGTgcgacgtctttttcacgagcgACATGAGGATCACCCATGTcgctcgtgttcccGTTTTTTCTACCTTTTAGGTTGTAATAAACGTTTCATATACTAACAAACTCTTCTGCGACAAACTCTTCTGCGATTAG	Fig, 4 6, Extended Data Fig. 9	This study
SAC6-MS2 5'SS GUAgua (MER3 intron 5'SS)	GTAgtaATGCCTTTCTCGAATTCCCACACTGCTGAGCACAGTGAAAAAgggatttttgacgtcgcACATGAGGATCACCCATGTgcgacgtctttttcacgagcgACATGAGGATCACCCATGTcgctcgtgttcccGTTTTTTCTACCTTTTAGGTTGTAATAAACGTTTCATATACTAACAAACTCTTCTGCGATTAG	Fig. 4d, Extended Data Figs. 8c,e, 9b	This study
SAC6-MS2 5'SS GUAUaU (SPO22 intron 5'SS)	GTATaTATGCCTTTCTCGAATTCCCACACTGCTGAGCACAGTGAAAAAgggatttttgacgtcgcACATGAGGATCACCCATGTgcgacgtctttttcacgagcgACATGAGGATCACCCATGTcgctcgtgttcccGTTTTTTCTACCTTTTAGGTTGTAATAAACGTTTCATATACTAACAAACTCTTCTGCGATTAG	Fig. 4d, Extended Data Figs. 8c,e, 9b	This study
SAC6-MS2 5'SS GUAcGU ("annotated splice site mutant"; common to many introns, including RPL27B)	GTAcGTATGCCTTTCTCGAATTCCCACACTGCTGAGCACAGTGAAAAAgggatttttgacgtcgcACATGAGGATCACCCATGTgcgacgtctttttcacgagcgACATGAGGATCACCCATGTcgctcgtgttcccGTTTTTTCTACCTTTTAGGTTGTAATAAACGTTTCATATACTAACAAACTCTTCTGCGATTAG	Fig. 4d, Extended Data Figs. 8c,e, 9a,b	This study
SAC6-MS2 5'SS GUAUGg (PRP5 intron 5'SS)	GTATGgATGCCTTTCTCGAATTCCCACACTGCTGAGCACAGTGAAAAAgggatttttgacgtcgcACATGAGGATCACCCATGTgcgacgtctttttcacgagcgACATGAGGATCACCCATGTcgctcgtgttcccGTTTTTTCTACCTTTTAGGTTGTAATAAACGTTTCATATACTAACAAACTCTTCTGCGATTAG	Figs. 4d, 6c, Extended Data Figs. 8c,e	This study
SAC6-MS2 BS gACUAAC (MER3 intron BS)	GTATGTATGCCTTTCTCGAATTCCCACACTGCTGAGCACAGTGAAAAAgggatttttgacgtcgcACATGAGGATCACCCATGTgcgacgtctttttcacgagcgACATGAGGATCACCCATGTcgctcgtgttcccGTTTTTTCTACCTTTTAGGTTGTAATAAACGTTTCATAgACTAACAAACTCTTCTGCGATTAG	Fig, 4e, Extended Data Figs. 8d,f, 10b	This study
SAC6-MS2 BS cACUAAC (PCH2 intron BS)	GTATGTATGCCTTTCTCGAATTCCCACACTGCTGAGCACAGTGAAAAAgggatttttgacgtcgcACATGAGGATCACCCATGTgcgacgtctttttcacgagcgACATGAGGATCACCCATGTcgctcgtgttcccGTTTTTTCTACCTTTTAGGTTGTAATAAACGTTTCATAcACTAACAAACTCTTCTGCGATTAG	Fig, 4e, Extended Data Figs. 8d,f	This study
SAC6-MS2 BS aACUAAC (SPO22 and RPL19A intron BS)	GTATGTATGCCTTTCTCGAATTCCCACACTGCTGAGCACAGTGAAAAAgggatttttgacgtcgcACATGAGGATCACCCATGTgcgacgtctttttcacgagcgACATGAGGATCACCCATGTcgctcgtgttcccGTTTTTTCTACCTTTTAGGTTGTAATAAACGTTTCATAaACTAACAAACTCTTCTGCGATTAG	Figs, 4e, 6c, Extended Data Figs. 8d,f	This study
SAC6-MS2 BS UgCUAAC (RPL7B intron BS)	GTATGTATGCCTTTCTCGAATTCCCACACTGCTGAGCACAGTGAAAAAgggatttttgacgtcgcACATGAGGATCACCCATGTgcgacgtctttttcacgagcgACATGAGGATCACCCATGTcgctcgtgttcccGTTTTTTCTACCTTTTAGGTTGTAATAAACGTTTCATATgCTAACAAACTCTTCTGCGATTAG	Figs, 4e, Extended Data Figs. 8d,f	This study
SAC6-MS2 cryptic splice site mutant	GTATGTtacCCTTTCTCGAATTCCCACACTGCTGAGCACAGTGAAAAAgggatttttgacgtcgcACATGAGGATCACCCATGTgcgacgtctttttcacgagcgACATGAGGATCACCCATGTcgctcgtgttcccGTTTTTTCTACCTTTTAGGTTGTAATAAACGTTTCATATgCTAACAAACTCTTCTGCGATTAG	Extended Data Fig. 9a,b	This study
UBC4-MS2	GTATGTCTAAAGTTATGGCCACGTTTCAAATGCGTGCTTTTTgggatttttgacgtcgcACATGAGGATCACCCATGTgcgacgtctttttcacgagcgACATGAGGATCACCCATGTcgctcgtgttcccTTTTAAAACTTATGCTCTTATTTACTAACAAAATCAACATGCTATTGAACTAG	Extended Data Fig. 9e,f	This study
UBC4-MS2 (long BP–3'SS)	GTATGTCTAAAGTTATGGCCACGTTTCAAATGCGTGCTTTTTgggatttttgacgtcgcACATGAGGATCACCCATGTgcgacgtctttttcacgagcgACATGAGGATCACCCATGTcgctcgtgttcccTTTTAAAACTTATGCTCTTATTTACTAACAAAATCAACATGCTATTGAAAAATCAACATGCTATTGAACTAG	Extended Data Fig. 9e,f	This study
ACT1-MS2	GTATGTTCTAGCGCTTGCACCATCCCATTTAACTGTAAGAAGAATTGCACGGTCCCAATTGCTCGAGAGATTTCTCTTTTACCTTTgggatttttgacgtcgcACATGAGGATCACCCATGTgcgacgtctttttcacgagcgACATGAGGATCACCCATGTcgctcgtgttcccTTTTACTATTTTTCACTCTCCCATAACCTCCTATATTGACTGATCTGTAATAACCACGATATTATTGGAATAAATAGGGGCTTGAAATTTGGAAAAAAAAAAAAAACTGAAATATTTTCGTGATAAGTGATAGTGATATTCTTCTTTTATTTGCTACTGTTACTAAGTCTCATGTACTAACATCGATTGCTTCATTCTTTTTGTTGCTATATTATATGTTTAG	Extended Data Fig. 9e,g	This study
ACT1-MS2 (short BP–3'SS)	GTATGTTCTAGCGCTTGCACCATCCCATTTAACTGTAAGAAGAATTGCACGGTCCCAATTGCTCGAGAGATTTCTCTTTTACCTTTgggatttttgacgtcgcACATGAGGATCACCCATGTgcgacgtctttttcacgagcgACATGAGGATCACCCATGTcgctcgtgttcccTTTTACTATTTTTCACTCTCCCATAACCTCCTATATTGACTGATCTGTAATAACCACGATATTATTGGAATAAATAGGGGCTTGAAATTTGGAAAAAAAAAAAAAACTGAAATATTTTCGTGATAAGTGATAGTGATATTCTTCTTTTATTTGCTACTGTTACTAAGTCTCATGTACTAACATGTTGCTATATTATATGTTTAG	Extended Data Fig. 9e,g	This study
ECM33_3P	GTATGTACACATTCTCCTTTTTTTTCATCTTTTTTTCTTTATTTGCCTCTTTCCTCACAAATCTCGAGTAGATTCGTGGTCCTCTTCATTCTTTTCTTTTTTCTTTGTCGATTACTGGGCTTTTTTTCATAGGTCTCGATTGACGCGGACGGACAATGCGAAAAAAAAAAATTTCCAAAAGAGGAAACGGGTTTCGAGATCTCGTGAGGATGGTTTTGGAATATTCgggatttttgacgtcgcACATGAGGATCACCCATGTgcgacgtctttttcacgagcgACATGAGGATCACCCATGTcgctcgtgttcccTTCAATATTTCTGCCTGTCATAGGATTAGGGCGAGTAATGAAACAGAATAATACATGTATAAATCGATCGGGAATACTAACACT…	Extended Data Fig. 5b	Morgan et al 2019
lower case indicates the 2XMS2 scaffold
Underlined indicates portions of hairpin recognized by MS2 coat protein
Bold indicates sequence deleted or inserted to manipulate BP–3'SS distances
Red indicates the 5' splice site
Cyan indicates the branch site
